# GTP cycling gates CTP synthase activation

**DOI:** 10.1101/2022.09.24.509316

**Authors:** Chen-Jun Guo, Yu-Fen Wu, Shu-Ying Guo, Jia-Li Lu, Liang Xu, You Fu, Xian Zhou, Jiale Zhong, Wei Wang, Zherong Zhang, Ji-Long Liu

## Abstract

CTP synthase (CTPS), the sole enzyme for de novo CTP biosynthesis, requires GTP as an allosteric effector for efficient catalysis^1^. Although the labile intermediates and chemical reaction steps have been characterized, how CTPS coordinates its structural domains through interactions with GTP to continuously catalyze thus reactions and thereby synthesize CTP correctly remains elusive. Through cryo-EM analysis of 34 structural states (2.0–3.3 Å resolution) spanning pre-catalytic, catalytic, and post-catalytic conformations, we delineate how GTP cycling—intact binding and dissociation—directly gates three sequential activation checkpoints. 1) Catalytic initiation gate: GTP dissociation precedes substrate entry, transitioning CTPS to a substrate-competent state. 2) Intermediate-dependent GTP recruitment: 4Pi-UTP formation allosterically remodels the GAT domain, licensing GTP rebinding. 3) Ammonia transfer gate: GTP directly constitutes the transient interdomain gas tunnel for ammonia delivery while stimulating the glutamine hydrolyzing. CTP synthesis completion triggers GTP dissociation, allowing glutamate release. Each catalytic cycle couples CTP production to a single GTP-binding event, demonstrating that GTP cycling operates as a catalytic-phase timer. This work provides a comprehensive model for the efficient catalysis of CTPS and establishes effector cycling as a dynamic gating mechanism in enzymes.
