## Supplemental Table S1-S6 for "GTP cycling gates CTP synthase activation"

### Sheet: DON-state
Table S1. Cryo-EM data collection and model refinement of the DON-state CTPS.
PDB Code	9UAR
EMDB Code	EMD-63990
Data collection and processing
Magnification (x)	22500
Voltage (kV)	300
Electron exposure (e–/Å2)	59.5
Defocus range (μm)	-0.8 to -2.5
Pixel size (Å)	0.53
Symmetry imposed	D2
Final particle images (no.)	894213
Map resolution (Å)	1.99
FSC threshold	0.143
Map sharpening B factor (Å2)	-73
Refinement
Initial model used (PDB code)	7DPT
Model resolution (Å)	2
FSC threshold	0.5
Model composition
Non-hydrogen atoms	18848
Protein residues	2228
Ligands	GTP: 4
	4Pi-UTP: 4
	MG: 16
	ADP: 4
	ONL:4
B factors (Å2)
Protein	44.92
Ligand	14.58
R.m.s. deviations
Bond lengths (Å)	0.003
Bond angles (°)	0.631
Validation
MolProbity score	1.19
Clashscore	3.99
Poor rotamers (%)	0.98
Ramachandran plot
Favored (%)	98.6
Allowed (%)	1.4
Disallowed (%)	0

### Sheet: PRE-state
Table S2. Cryo-EM data collection and model refinement of the PRE-state CTPS.
States	State 1	State 2	State 3	State 4	State 5	State 6	State 7	State 8
PDB Code	9UEY	9UEZ	9UF0	9UF1	9UF2	9UF3	9UF4	9UF5
EMDB Code	EMD-64094	EMD-64095	EMD-64096	EMD-64097	EMD-64098	EMD-64099	EMD-64100	EMD-64101
Data collection and processing
Magnification (x)	29000
Voltage (kV)	300
Electron exposure (e–/Å2)	59.5
Defocus range (μm)	-0.8 to -2.5
Pixel size (Å)	0.41
Symmetry imposed	C1
Final particle images (no.)	67194	159425	268077	331273	315995	242316	144921	64408
Map resolution (Å)	3.06	2.98	2.94	2.89	2.89	2.87	2.94	2.98
FSC threshold	0.143	0.143	0.143	0.143	0.143	0.143	0.143	0.143
Map sharpening B factor (Å2)	-76	-88	-95	-97	-96	-93	-86	-76
Refinement
Initial model used (PDB code)	7DPT	7DPT	7DPT	7DPT	7DPT	7DPT	7DPT	7DPT
Model resolution (Å)	3.1	3.1	3.1	3	3	3	3	3
FSC threshold	0.5	0.5	0.5	0.5	0.5	0.5	0.5	0.5
Model composition
Non-hydrogen atoms	5447	5447	5479	5479	5479	5423	5423	5456
Protein residues	685	685	685	685	685	677	677	677
Ligands	ATP: 1	ATP: 1	4Pi-UTP: 1	4Pi-UTP: 1	4Pi-UTP: 1	4Pi-UTP: 1	4Pi-UTP: 1	4Pi-UTP: 1
			MG: 3	MG: 3	MG: 3	MG: 3	MG: 3	MG: 4
			ADP: 1	ADP: 1	ADP: 1	ADP: 1	ADP: 1	ADP: 1
								GTP: 1
B factors (Å2)
Protein	114.79	54.06	33.28	54.86	33.14	192.96	77.54	99.75
Ligand	28.79	23.9	20.66	33.75	7.08	29.39	21.07	72.14
R.m.s. deviations
Bond lengths (Å)	0.002	0.003	0.002	0.003	0.003	0.004	0.003	0.004
Bond angles (°)	0.515	0.532	0.525	0.59	0.59	0.61	0.613	0.688
Validation
MolProbity score	1.48	1.75	1.49	1.84	1.85	1.57	1.76	1.98
Clashscore	5.49	8.05	5.11	6.38	5.75	7.55	5.52	7.7
Poor rotamers (%)	0.33	0.5	0.17	2.49	2.49	0.17	2.34	3.18
Ramachandran plot
Favored (%)	96.88	95.54	96.58	96.88	96.43	97.13	96.98	96.98
Allowed (%)	2.97	4.01	3.27	3.12	3.42	2.71	2.87	3.02
Disallowed (%)	0.15	0.45	0.15	0	0.15	0.15	0.15	0

### Sheet: RXN-state
Table S3. Cryo-EM data collection and model refinement of the RXN-state CTPS.
States	State 1	State 2	State 3	State 4	State 5	State 6	State 7	State 8	P-state
PDB Code	9V1M	9V1N	9V1O	9V1P	9V1Q	9V1R	9V1S	9V1T	9V1U
EMDB Code	EMD-64698	EMD-64699	EMD-64700	EMD-64701	EMD-64702	EMD-64703	EMD-64704	EMD-64705	EMD-64706
Data collection and processing
Magnification (x)	29000
Voltage (kV)	300
Electron exposure (e–/Å2)	59.5
Defocus range (μm)	-0.8 to -2.5
Pixel size (Å)	0.41
Symmetry imposed	C1
Final particle images (no.)	79751	202371	377549	492744	447630	308790	173920	78103	33265
Map resolution (Å)	3.2	3.05	2.98	2.98	3	2.97	3	3.08	3.25
FSC threshold	0.143	0.143	0.143	0.143	0.143	0.143	0.143	0.143	0.143
Map sharpening B factor (Å2)	-92	-108	-115	-118	-115	-113	-106	-97	-76
Refinement
Initial model used (PDB code)	7DPT	7DPT	7DPT	7DPT	7DPT	7DPT	7DPT	7DPT	7DPW
Model resolution (Å)	3.2	3.1	3.1	3.1	3.1	3.1	3.1	3.2	3.4
FSC threshold	0.5	0.5	0.5	0.5	0.5	0.5	0.5	0.5	0.5
Model composition
Non-hydrogen atoms	4962	4947	4947	4947	4875	4907	4986	4986	4170
Protein residues	623	621	621	621	611	611	622	622	525
Ligands	UTP: 1	4Pi-UTP: 1	4Pi-UTP: 1	4Pi-UTP: 1	4Pi-UTP: 1	4Pi-UTP: 1	4Pi-UTP: 1	4Pi-UTP: 1	MG: 1
	MG: 2	MG: 3	MG: 3	MG: 3	MG: 3	MG: 3	MG: 3	MG: 3	CTP: 1
	ATP: 1	ADP: 1	ADP: 1	ADP: 1	ADP: 1	ADP: 1	ADP: 1	ADP: 1	ATP: 1
						GTP: 1	GTP: 1	GTP: 1
B factors (Å2)
Protein	137.97	116.74	114.31	112.61	60.4	46.47	115.77	113.73	142.91
4Pi-UTPand	68.17	62.2	54.05	49.75	37.44	48.05	65.12	70.84	68.01
R.m.s. deviations
Bond lengths (Å)	0.003	0.003	0.003	0.003	0.003	0.003	0.003	0.003	0.003
Bond angles (°)	0.616	0.608	0.63	0.577	0.595	0.601	0.585	0.603	0.665
Validation
MolProbity score	2.23	1.67	1.89	1.97	2.21	2.31	1.97	1.94	1.98
Clashscore	9.65	7.57	7.88	8.08	6.96	8.36	7.73	8.44	15.29
Poor rotamers (%)	4.95	1.47	2.58	2.76	5.04	4.85	3.12	2.94	0.22
Ramachandran plot
Favored (%)	96.86	97.35	97.18	96.85	95.77	95.09	97.02	97.35	95.79
Allowed (%)	2.98	2.49	2.65	3.15	4.23	4.74	2.98	2.65	4.21
Disallowed (%)	0.17	0.17	0.17	0	0	0.17	0	0	0

### Sheet: EQ-state
Table S4. Cryo-EM data collection and model refinement of the EQ-state CTPS.
States	State 1	State 2	State 3	State 4
PDB Code	9V1V	9V1W	9V1X	9V1Y
EMDB Code	EMD-64707	EMD-64708	EMD-64709	EMD-64710
Data collection and processing
Magnification (x)	29000
Voltage (kV)	300
Electron exposure (e–/Å2)	59.5
Defocus range (μm)	-0.8 to -2.5
Pixel size (Å)	0.41
Symmetry imposed	C1
Final particle images (no.)	128100	497433	501894	128048
Map resolution (Å)	3.14	2.96	2.95	3.1
FSC threshold	0.143	0.143	0.143	0.143
Map sharpening B factor (Å2)	-97	-120	-120	-99
Refinement
Initial model used (PDB code)	7DPW	7DPW	7DPW	7DPW
Model resolution (Å)	3.2	3.1	3	3.2
FSC threshold	0.5	0.5	0.5	0.5
Model composition
Non-hydrogen atoms	4476	4456	4456	4456
Protein residues	559	557	557	557
Ligands	MG: 2	MG: 2	MG: 2	MG: 2
	CTP: 1	CTP: 1	CTP: 1	CTP: 1
	ATP: 1	ATP: 1	ATP: 1	ATP: 1
B factors (Å2)
Protein	171.82	161.25	150.83	155.22
Ligand	74.01	73.74	65.13	79.42
R.m.s. deviations
Bond lengths (Å)	0.003	0.003	0.003	0.003
Bond angles (°)	0.702	0.599	0.628	0.661
Validation
MolProbity score	1.93	1.84	2.08	2.05
Clashscore	13.16	8.39	9.96	13.65
Poor rotamers (%)	0	1.42	2.03	0.2
Ramachandran plot
Favored (%)	95.72	96.07	95.33	93.83
Allowed (%)	4.28	3.93	4.49	6.17
Disallowed (%)	0	0	0.19	0

### Sheet: ACP-state
Table S5. Cryo-EM data collection and model refinement of the ACP-state CTPS.
States	State 1	State 2	State 3	State 4
PDB Code	9V1Z	9V20	9V22	9V23
EMDB Code	EMD-64711	EMD-64712	EMD-64714	EMD-64715
Data collection and processing
Magnification (x)	22500
Voltage (kV)	300
Electron exposure (e–/Å2)	60
Defocus range (μm)	-0.8 to -2.5
Pixel size (Å)	0.53
Symmetry imposed	C1
Final particle images (no.)	106663	463586	438943	101825
Map resolution (Å)	3.09	2.8	2.86	3.09
FSC threshold	0.143	0.143	0.143	0.143
Map sharpening B factor (Å2)	-89	-111	-107	-81
Refinement
Initial model used (PDB code)	7DPT	7DPT	7DPT	7DPT
Model resolution (Å)	3.1	3	3	3.3
FSC threshold	0.5	0.5	0.5	0.5
Model composition
Non-hydrogen atoms	4475	4479	4455	4438
Protein residues	559	560	557	555
Ligands	UTP: 1	UTP: 1	UTP: 1	UTP: 1
	ACP: 1	ACP: 1	ACP: 1	ACP: 1
	MG: 1	MG: 1	MG: 1
B factors (Å2)
Protein	131.4	126.3	108.31	116.72
Ligand	102.68	98.73	89	100.2
R.m.s. deviations
Bond lengths (Å)	0.003	0.004	0.003	0.003
Bond angles (°)	0.611	0.6	0.615	0.686
Validation
MolProbity score	1.77	1.67	1.72	1.74
Clashscore	8.7	6.8	7.16	8.65
Poor rotamers (%)	0.2	0.61	0.2	0.2
Ramachandran plot
Favored (%)	95.72	95.72	95.33	96.06
Allowed (%)	4.28	4.28	4.67	3.94
Disallowed (%)	0	0	0	0

### Sheet: dDON-state
Table S6. Cryo-EM data collection and model refinement of the dDON-state CTPS.
States	State 1	State 2	State 3	State 4	State 5	State 6	State 7	State 8
PDB Code	9V2B	9V2C	9V2D	9V2E	9V2F	9V2G	9V2H	9V2I
EMDB Code	EMD-64723	EMD-64724	EMD-64725	EMD-64726	EMD-64727	EMD-64728	EMD-64729	EMD-64730
Data collection and processing
Magnification (x)	29000
Voltage (kV)	300
Electron exposure (e–/Å2)	59.5
Defocus range (μm)	-0.8 to -2.5
Pixel size (Å)	0.41
Symmetry imposed	C1
Final particle images (no.)	97100	264542	426024	423774	339502	272662	182940	82959
Map resolution (Å)	3.15	2.98	3	2.99	3	2.96	2.93	3.01
FSC threshold	0.143	0.143	0.143	0.143	0.143	0.143	0.143	0.143
Map sharpening B factor (Å2)	-89	-105	-110	-107	-102	-105	-98	-86
Refinement
Initial model used (PDB code)	7DPT	7DPT	7DPT	7DPT	7DPT	7DPT	7DPT	7DPT
Model resolution (Å)	3.2	3.1	3.1	3.1	3.1	3.1	3.1	3.1
FSC threshold	0.5	0.5	0.5	0.5	0.5	0.5	0.5	0.5
Model composition
Non-hydrogen atoms	5197	5199	5199	5143	5229	5230	5230	5230
Protein residues	650	650	650	642	650	650	650	650
Ligands	ONL:1	ONL:1	ONL:1	ONL:1	ONL:1	ONL:1	ONL:1	ONL:1
	DUT: 1	DAT: 1	DAT: 1	DAT: 1	DAT: 1	DAT: 1	DAT: 1	DAT: 1
	DTP: 1	LIG: 1	LIG: 1	LIG: 1	LIG: 1	LIG: 1	LIG: 1	LIG: 1
	MG: 1	MG: 3	MG: 3	MG: 3	MG: 3	MG: 4	MG: 4	MG: 4
					DGT: 1	DGT: 1	DGT: 1	DGT: 1
B factors (Å2)
Protein	134.16	116.23	89.3	93.73	120.1	80.5	52.03	79.77
Ligand	64.38	49.67	35.95	51.49	79.22	40.95	28.06	35.5
R.m.s. deviations
Bond lengths (Å)	0.002	0.003	0.003	0.003	0.003	0.002	0.002	0.003
Bond angles (°)	0.526	0.546	0.555	0.569	0.533	0.581	0.486	0.562
Validation
MolProbity score	1.61	1.67	1.79	2.22	1.96	1.87	1.45	2.11
Clashscore	8.07	7.79	9.14	10.5	8.14	9.2	6.32	8.81
Poor rotamers (%)	0.53	0.18	0.53	3.53	2.8	2.28	0.18	3.85
Ramachandran plot
Favored (%)	97.01	96.38	95.59	96.16	97.01	97.48	97.48	96.85
Allowed (%)	2.83	3.46	4.25	3.68	2.99	2.52	2.52	3.15
Disallowed (%)	0.16	0.16	0.16	0.16	0	0	0	0
